# Beyond hazard identification: Discovering mechanisms of action from a ToxCast chemical screen in zebrafish

**DOI:** 10.64898/2026.09.01.748647

**Authors:** Shayan Shahriar, Daniel A Gorelick

**Affiliations:** Center for Precision Environmental Health, Department of Molecular & Cellular Biology, Baylor College of Medicine, Houston, Texas, USA

## Abstract

Large-scale chemical screens are important tools for hazard identification and chemical prioritization, but they less commonly progress from identifying a phenotype to identifying its mechanism. Here, we used zebrafish embryos to screen 4,657 chemicals from the U.S. EPA ToxCast Phase III library for disruption of embryonic development and advanced selected hits through sequential validation using original library stocks, independently sourced chemicals, concentration-response analysis, transcriptomics, and functional experiments. Of 61 primary hits subjected to repeat testing, 33 reproduced the original phenotype, and four of eight compounds subsequently tested using independently sourced chemicals exhibited reproducible concentration-dependent developmental toxicity. We then investigated purpurin, an understudied anthraquinone pigment that caused pericardial edema, circulation defects, and body-axis abnormalities. Transcriptomic analysis of purpurin-exposed embryos revealed coordinated suppression of pathways involved in calcium regulation, ion transport, and neuronal signaling. Increasing extracellular calcium produced a concentration-dependent rescue of purpurin-induced developmental abnormalities, whereas equivalent magnesium supplementation did not, supporting a role for calcium availability or homeostasis in purpurin developmental toxicity. These results demonstrate that large-scale in vivo toxicity screening can be integrated with independent chemical validation and functional follow-up to move beyond hazard identification toward mechanistic understanding of how environmental chemicals disrupt embryonic development.
