## Supplemental Table 9 for "Beyond hazard identification: Discovering mechanisms of action from a ToxCast chemical screen in zebrafish"

### Sheet: Sheet1
Supplementary Table 9 2x Validation of 61 Initial Hits
EPA_SAMPLE_ID	DTXSID	CASRN	PREFERRED_NAME	Type	Validated (Full/ Partial)
EPAPLT0329E01	DTXSID1057955	130339-07-0	Diflumetorim	Definite Hits	FV
EPAPLT0330A01	DTXSID1021322	97-77-8	Tetraethylthiuram disulfide	Definite Hits	PV
EPAPLT0332D03	DTXSID6027268	629-62-9	Pentadecane	Definite Hits	Failed
EPAPLT0335F06	DTXSID0021963	120-21-8	4-(Diethylamino)benzaldehyde	Definite Hits	FV
EPAPLT0336G12	DTXSID8042137	28730-17-8	Methfuroxam	Definite Hits	Failed
EPAPLT0338E04	DTXSID3032622	10004-44-1	Hymexazol	Definite Hits	Failed
EPAPLT0340B04	DTXSID1052329	6448-95-9	C.I. Pigment Red 22	Definite Hits	Failed
EPAPLT0340D06	DTXSID5034270	104098-48-8	Imazapic	Definite Hits	Failed
EPAPLT0340E04	DTXSID9020116	320-67-2	5-Azacytidine	Definite Hits	FV
EPAPLT0340G01	DTXSID2047648	122-72-5	3-Phenylpropyl acetate	Definite Hits	Failed
EPAPLT0340G05	DTXSID9021974	122-03-2	4-Isopropylbenzaldehyde	Definite Hits	Failed
EPAPLT0341C12	DTXSID6040747	68-96-2	17alpha-Hydroxyprogesterone	Definite Hits	FV
EPAPLT0342H04	DTXSID0023244	6284-40-8	(2R,3R,4R,5S)-6-(Methylamino)hexane-1,2,3,4,5-pentol	Definite Hits	FV
EPAPLT0343F02	DTXSID5021332	137-26-8	Thiram	Definite Hits	FV
EPAPLT0346C04	DTXSID7027542	3709-43-1	Disodium 4,4'-dinitro-2,2'-stilbenedisulfonate	Definite Hits	PV
EPAPLT0347D02	DTXSID6037728	1143-72-2	2,3,4-Trihydroxbenzophenone	Definite Hits	FV
EPAPLT0351H12	DTXSID3037208	15307-79-6	Diclofenac sodium	Definite Hits	FV
EPAPLT0354B12	DTXSID7021788	88-30-2	3-Trifluoromethyl-4-nitrophenol	Definite Hits	FV
EPAPLT0354E11	DTXSID6024460	60-09-3	C.I. Solvent Yellow 1 aka 4-aminoazobenzene	Definite Hits	PV
EPAPLT0354F03	DTXSID0027191	542-92-7	1,3-Cyclopentadiene	Definite Hits	PV
EPAPLT0355A03	DTXSID6040743	71441-28-6	4-(2-(5,6,7,8-Tetrahydro-5,5,8,8-tetramethyl-2-naphthenyl)-1E-propen-1-yl)benzoic acid	Definite Hits	FV
EPAPLT0356G08	DTXSID5049073	212141-51-0	Vatalanib dihydrochloride	Definite Hits	FV
EPAPLT0357H01	DTXSID6022923	15307-86-5	Diclofenac	Definite Hits	FV
EPAPLT0358E11	DTXSID1021118	136-40-3	Phenazopyridine hydrochloride	Definite Hits	FV
EPAPLT0359B06	DTXSID4021214	81-54-9	Purpurin	Definite Hits	PV
EPAPLT0363G07	DTXSID8048650	144060-53-7	Febuxostat	Definite Hits	FV
EPAPLT0367C07	DTXSID4024066	528-29-0	1,2-Dinitrobenzene	Definite Hits	Failed
EPAPLT0367G01	DTXSID7044394	98-53-3	4-tert-Butylcyclohexanone	Definite Hits	Failed
EPAPLT0367G12	DTXSID6024674	112-56-1	2-(2-Butoxyethoxy)ethyl thiocyanate	Definite Hits	Failed
EPAPLT0367H01	DTXSID7020843	112-63-0	Methyl linoleate	Definite Hits	Failed
EPAPLT0367H12	DTXSID1042443	56070-16-7	Terbufos sulfone	Definite Hits	Failed
EPAPLT0368A01	DTXSID7052737	96-32-2	Methyl bromoacetate	Definite Hits	Failed
EPAPLT0368A03	DTXSID3052197	5437-33-2	3,5-Dichloro-2-pyridone	Definite Hits	Failed
EPAPLT0368A09	DTXSID2020634	51-21-8	5-Fluorouracil	Definite Hits	Failed
EPAPLT0368A10	DTXSID3025049	111-77-3	Diethylene glycol monomethyl ether	Definite Hits	PV
EPAPLT0368A12	DTXSID5026918	112-53-8	1-Dodecanol	Definite Hits	Failed
EPAPLT0368C06	DTXSID0026838	110-27-0	Isopropyl tetradecanoate	Definite Hits	Failed
EPAPLT0368C08	DTXSID2021941	111-90-0	2-(2-Ethoxyethoxy)ethanol	Definite Hits	Failed
EPAPLT0368D01	DTXSID8044967	6228-25-7	1,3-Dioxane-5,5-diyldimethanol	Definite Hits	Failed
EPAPLT0368E10	DTXSID1020221	98-54-4	4-tert-Butylphenol	Definite Hits	Failed
EPAPLT0368G02	DTXSID5044784	1189-08-8	1-Methyltrimethylene dimethacrylate	Definite Hits	Failed
EPAPLT0368G12	DTXSID1027263	628-63-7	Pentyl acetate	Definite Hits	Failed
EPAPLT0368H02	DTXSID6041347	1713-15-1	2,4-D-isobutyl	Definite Hits	Failed
EPAPLT0368H12	DTXSID5020601	96-45-7	Ethylene thiourea	Definite Hits	Failed
EPAPLT0369F06	DTXSID4020379	53-43-0	Dehydroepiandrosterone	Definite Hits	Failed
EPAPLT0371F09	DTXSID4046999	1466-76-8	2,6-Dimethoxybenzoic acid	Definite Hits	Failed
EPAPLT0372B08	DTXSID9040760	317318-84-6	{4-[({2-[3-Fluoro-4-(trifluoromethyl)phenyl]-4-methyl-1,3-thiazol-5-yl}methyl)sulfanyl]-2-methylphenoxy}acetic acid	Definite Hits	PV
EPAPLT0375H11	DTXSID1021160	1918-02-1	Picloram	Definite Hits	PV
EPAPLT0377C05	DTXSID8020337	50-41-9	Clomiphene citrate (1:1)	Definite Hits	PV
EPAPLT0377E06	DTXSID1023819	3056-17-5	Stavudine	Definite Hits	Failed
EPAPLT0329F03	DTXSID4023177	4759-48-2	13-cis Retinoic acid	Early Developmental Hits	FV
EPAPLT0329F07	DTXSID7032557	134098-61-6	Fenpyroximate	Early Developmental Hits	Failed
EPAPLT0332B06	DTXSID1039719	10124-37-5	Calcium nitrate	Early Developmental Hits	FV
EPAPLT0334D11	DTXSID10200231	522-17-8	Deguelin	Early Developmental Hits	FV
EPAPLT0334F03	DTXSID2032550	111812-58-9	Fenpyroximate (Z,E)	Early Developmental Hits	FV
EPAPLT0338E09	DTXSID9034492	120116-88-3	Cyazofamid	Early Developmental Hits	FV
EPAPLT0344C12	DTXSID9032325	1397-94-0	Antimycin A	Early Developmental Hits	FV
EPAPLT0357G01	DTXSID9040269	485-31-4	Binapacryl	Early Developmental Hits	FV
EPAPLT0363E02	DTXSID3040352	39300-45-3	Dinocap	Early Developmental Hits	FV
EPAPLT0365C10	DTXSID0020523	51-28-5	2,4-Dinitrophenol	Early Developmental Hits	FV
EPAPLT0369E07	DTXSID6021248	83-79-4	Rotenone	Early Developmental Hits	FV
