## Supplemental Table 10 for "Beyond hazard identification: Discovering mechanisms of action from a ToxCast chemical screen in zebrafish"

### Sheet: Sheet1
Supplementary Table 10 Concentration-response of 8 Prioritized Hits using Commercial Chemicals
Purpurin
	Total Embryo Assayed	NORMAL	ANT	CIRC	DELAY	HEAD	HEART	HR	PE	PIG	POST	TAIL	YOLK	DEAD
DMSO	20	19	0	0	0	0	0	0	1	0	0	0	0	0
0.02 µM	20	20	0	0	0	0	0	0	0	0	0	0	0	0
0.2 µM	20	0	0	0	0	0	0	0	18	0	0	0	0	2
2 µM	20	0	0	8	0	0	8	8	8	0	8	0	0	12
20 µM	20	0	0	0	0	0	0	0	0	0	0	0	0	20
100 µM	20	0	0	0	0	0	0	0	0	0	0	0	0	20
4-AAB
	Total Embryo Assayed	NORMAL	ANT	CIRC	DELAY	HEAD	HEART	HR	PE	PIG	POST	TAIL	YOLK	DEAD
DMSO	20	20	0	0	0	0	0	0	0	0	0	0	0	0
0.02 µM	20	16	0	0	0	0	0	0	0	2	0	0	0	2
0.2 µM	20	20	0	0	0	0	0	0	0	0	0	0	0	0
2 µM	20	19	0	0	0	0	0	0	0	0	0	0	0	1
20 µM	19	0	0	0	0	0	0	0	5	0	0	0	14	5
100 µM	20	0	0	0	0	0	0	0	0	0	0	0	0	20
Cyazofamid
	Total Embryo Assayed	NORMAL	ANT	CIRC	DELAY	HEAD	HEART	HR	PE	PIG	POST	TAIL	YOLK	DEAD
DMSO	20	20	0	0	0	0	0	0	0	0	0	0	0	0
0.02 µM	20	20	0	0	0	0	0	0	0	0	0	0	0	0
0.2 µM	20	19	0	0	0	0	0	0	0	0	0	0	0	1
2 µM	19	0	0	0	10	0	0	0	0	0	0	0	0	9
20 µM	20	0	0	0	0	0	0	0	0	0	0	0	0	20
100 µM	20	0	0	0	0	0	0	0	0	0	0	0	0	20
TFM
	Total Embryo Assayed	NORMAL	ANT	CIRC	DELAY	HEAD	HEART	HR	PE	PIG	POST	TAIL	YOLK	DEAD
DMSO	20	19	0	0	0	0	0	0	1	0	0	0	0	0
0.02 µM	20	19	0	0	0	0	1	0	1	0	0	0	0	0
0.2 µM	19	18	0	0	0	0	0	0	1	0	0	0	0	0
2 µM	20	0	0	0	0	0	0	0	0	0	0	0	0	20
20 µM	20	0	0	0	0	0	0	0	0	0	0	0	0	20
100 µM	20	0	0	0	0	0	0	0	0	0	0	0	0	20
DNDS
	Total Embryo Assayed	NORMAL	ANT	CIRC	DELAY	HEAD	HEART	HR	PE	PIG	POST	TAIL	YOLK	DEAD
DMSO	20	14	1	0	0	0	0	0	1	0	1	2	0	3
0.02 µM	20	13	1	0	0	2	0	0	0	0	1	2	0	2
0.2 µM	20	11	5	0	1	0	0	0	0	0	5	0	0	3
2 µM	20	16	0	0	0	1	1	0	1	0	0	1	0	2
20 µM	20	14	1	0	0	2	0	0	0	0	1	2	0	3
100 µM	20	16	0	0	0	3	0	0	3	0	0	1	0	0
Calcium Nitrate
	Total Embryo Assayed	NORMAL	ANT	CIRC	DELAY	HEAD	HEART	HR	PE	PIG	POST	TAIL	YOLK	DEAD
DMSO	20	20	0	0	0	0	0	0	0	0	0	0	0	0
0.02 µM	20	18	0	0	0	0	0	0	0	0	0	0	0	2
0.2 µM	20	19	0	0	0	1	1	0	1	0	0	0	0	0
2 µM	20	19	0	0	0	1	1	0	1	0	0	0	0	0
20 µM	20	18	0	0	0	0	0	0	0	0	0	0	0	2
100 µM	20	20	0	0	0	0	0	0	0	0	0	0	0	0
DGME
	Total Embryo Assayed	NORMAL	ANT	CIRC	DELAY	HEAD	HEART	HR	PE	PIG	POST	TAIL	YOLK	DEAD
DMSO	20	20	0	0	0	0	0	0	0	0	0	0	0	0
0.02 µM	20	19	0	0	0	0	0	0	0	0	0	0	0	1
0.2 µM	20	20	0	0	0	0	0	0	0	0	0	0	0	0
2 µM	20	19	0	0	0	0	0	0	0	0	0	0	0	1
20 µM	20	19	0	0	0	0	1	0	1	0	0	0	0	0
100 µM	20	20	0	0	0	0	0	0	0	0	0	0	0	0
Meglumine
	Total Embryo Assayed	NORMAL	ANT	CIRC	DELAY	HEAD	HEART	HR	PE	PIG	POST	TAIL	YOLK	DEAD
DMSO	16	15	0	0	0	1	1	0	1	0	1	0	0	0
0.02 µM	21	21	0	0	0	0	0	0	0	0	0	0	0	0
0.2 µM	20	20	0	0	0	0	0	0	0	0	0	0	0	0
2 µM	20	20	0	0	0	0	0	0	0	0	0	0	0	0
20 µM	20	20	0	0	0	0	0	0	0	0	0	0	0	0
100 µM	20	19	0	0	0	0	0	0	1	0	0	0	0	0
