## Supplemental Tables 11-12 for "Beyond hazard identification: Discovering mechanisms of action from a ToxCast chemical screen in zebrafish"

### Sheet: Sup Tab 11
Supplementary Table 11 Concentration-response of 4 Prioritized Hits using Commercial Chemicals (Percent Normal Per Clutch at 2 dpf)
Purpurin
	0.1% DMSO	1 μM	3 μM	4 μM	5 μM	10 μM
Clutch 1	95	85	25	0	0	0
Clutch 2	65	45	0	0	0	0
Clutch 3	100	30	5	0	0	0
4-AAB
	0.1% DMSO	1 μM	10 μM	20 μM	40 μM	60 μM
Clutch 1	95	100	90	15	0	0
Clutch 2	65	85	45	5	0	0
Clutch 3	100	95	50	0	0	0
Cyazofamid
	0.1% DMSO	1 μM	2 μM	5 μM	10 μM	20 μM
Clutch 1	95	65	0	0	0	0
Clutch 2	75	63	0	0	0	0
Clutch 3	85	84	0	0	0	0
TFM
	0.1% DMSO	0.2 μM	0.5 μM	1 μM	2 μM	5 μM
Clutch 1	90	95	90	90	0	0
Clutch 2	80	90	95	79	0	0
Clutch 3	65	77	80	80	0	0

### Sheet: Sup Tab 12
Supplementary Table 12 Concentration-response of 4 Prioritized Hits using Commercial Chemicals (Percent Abnormal or Dead Per Clutch at 1 dpf)
[μM]		Purpurin % abnormal or dead 1 dpf					Cyazofamid % abnormal or dead 1 dpf					4-aminoazobenzene % abnormal or dead 1 dpf						TFM % abnormal or dead 1 dpf
		Clutch 1	Clutch 2	Clutch 3			Clutch 1	Clutch 2	Clutch 3	Clutch 4		Clutch 1	Clutch 2	Clutch 3	Clutch 4			Clutch 1	Clutch 2	Clutch 3
0		5	5	0			0	15	5	5		0	0					10	10
0.02		0	0				0					10
0.05		10
0.1		5
0.2		5	5				5					0						0	0	23
0.5		5																0	5	10
1		5	0	35			20	11	16			0	0	15				20	5	0
2		60	0				32	15	100	95		5	0					90	15	17
3		0	100	100
4		45	100	100
5		90	100	100			90	100	100									100	100	100
10		100	100	100			100	100	100			0	10	25
20		100					100	100	100	100		26	25	5	50
40												55	65	80
60												100	100	100
100		100					100					100
