## Supplemental Table 13 for "Beyond hazard identification: Discovering mechanisms of action from a ToxCast chemical screen in zebrafish"

### Sheet: common_rows
Supplementary Table 13 4-AAB RNAseq GOBP GSEA Pathways with Manual Categories
GeneSets	EdgeR.upperquartile_LRT_RUVr_4AAB_over_DMSO.rnk.NES	EdgeR.upperquartile_LRT_RUVr_4AAB_over_DMSO.rnk.FDR.q.value	Database	Manual Category	EdgeR.upperquartile_LRT_RUVr_4AAB_over_DMSO.rnk.core_genes
GOBP_DEFENSE_RESPONSE	2.52287	0.0346035	GOBP	Immune Response	AXL;CABZ01021599.1;CABZ01041494.1;CABZ01058721.1;CABZ01061894.1;CABZ01068246.1;CABZ01073265.1;CABZ01079080.1;COLEC10;CR759879.1;CU467905.1;CU929160.1;DDX17;FLNB;FO704635.1;FO834799.1;FO834800.1;FP245456.1;FP325130.1;MEP1B;NFX1;OTOP1;SBNO2;SRMS;STMP1
GOBP_DEFENSE_RESPONSE_TO_OTHER_ORGANISM	2.503	0.0203978	GOBP	Immune Response	AXL;CABZ01021599.1;CABZ01041494.1;CABZ01068246.1;CABZ01073265.1;COLEC10;CR759879.1;CU467905.1;DDX17;FLNB;FO704635.1;FO834800.1;FP325130.1;OTOP1;SRMS;STMP1
GOBP_INNATE_IMMUNE_RESPONSE	2.17514	0.153654	GOBP	Immune Response	AXL;CABZ01021599.1;CABZ01068246.1;CABZ01073265.1;COLEC10;CR759879.1;CU467905.1;FLNB;FO704635.1;FP325130.1;OTOP1;SRMS;STMP1
GOBP_INFLAMMATORY_RESPONSE	2.10818	0.182609	GOBP	Immune Response	AXL;CABZ01021599.1;CABZ01041494.1;CABZ01058721.1;CABZ01068246.1;CABZ01079080.1;CU467905.1;CU929160.1;FO704635.1;FO834799.1;FP245456.1;MEP1B;NFX1;SBNO2
GOBP_PROTEIN_AUTOUBIQUITINATION	-1.60395	0.236662	GOBP	Stress Response
GOBP_ACIDIC_AMINO_ACID_TRANSPORT	-1.60506	0.237449	GOBP	Cell Signaling
GOBP_TUBE_DEVELOPMENT	-1.60702	0.23729	GOBP	Development
GOBP_NEGATIVE_REGULATION_OF_CELL_ADHESION	-1.60987	0.23623	GOBP	Cell Structure & Transport
GOBP_NEURON_MIGRATION	-1.61344	0.234206	GOBP	Development
GOBP_EXPORT_FROM_CELL	-1.62302	0.225675	GOBP	Cell Structure & Transport
GOBP_ADENYLATE_CYCLASE_MODULATING_G_PROTEIN_COUPLED_RECEPTOR_SIGNALING_PATHWAY	-1.62457	0.226191	GOBP	Cell Signaling
GOBP_COLLAGEN_CATABOLIC_PROCESS	-1.62972	0.222258	GOBP	Cell Structure & Transport
GOBP_POSITIVE_REGULATION_OF_GTPASE_ACTIVITY	-1.63957	0.21329	GOBP	Cell Structure & Transport
GOBP_PATTERN_SPECIFICATION_PROCESS	-1.64772	0.206897	GOBP	Development
	-1.64884	0.207683	GOBP	Stress Response
GOBP_PALLIUM_DEVELOPMENT	-1.65831	0.200179	GOBP	Development
GOBP_SODIUM_ION_TRANSPORT	-1.65875	0.201695	GOBP	Cell Signaling
GOBP_GROWTH	-1.66214	0.200484	GOBP	Development
GOBP_VESICLE_MEDIATED_TRANSPORT	-1.66215	0.202475	GOBP	Cell Structure & Transport	AP3B2;BX530018.2;CABZ01072309.1;CABZ01072885.1;CABZ01084566.1;CABZ01085700.1;CABZ01086611.1;CABZ01092282.1;CR769778.1;CU459012.1;ERC1;HOOK3;LO017711.1;LO017845.1;LO017974.1;MAPK8IP1;NCKAP1L;RAMP1;RIMS2;RNF157;SCARF2;SLC9B2;SRCIN1;STX3;TBC1D8B;TMEM87B;UBE2O;UNC13A;UNC13B;XKR4
GOBP_CIRCULATORY_SYSTEM_DEVELOPMENT	-1.66518	0.201405	GOBP	Development	ANPEP;BX324164.5;CABZ01040999.1;CABZ01084131.1;CABZ01088428.1;CABZ01102109.1;CABZ01113818.1;CCDC39;DYNC2H1;FO907089.1;FQ377603.1;MINAR1;RAMP1;VASH1
GOBP_MAINTENANCE_OF_CELL_POLARITY	-1.67959	0.188619	GOBP	Cell Structure & Transport	CABZ01044277.1;CABZ01044281.1;CABZ01088428.1;DST;NCKAP1L;WDR1
GOBP_GLAND_DEVELOPMENT	-1.68151	0.188382	GOBP	Development	CABZ01040999.1;CABZ01068469.1;CABZ01074203.1;CABZ01102109.1;CCDC39;FO905040.1;LHX3;LO018309.1;RAP1GAP
GOBP_NEGATIVE_REGULATION_OF_CELL_GROWTH	-1.68215	0.189877	GOBP	Development	CABZ01064472.1;MINAR1;RERG;SEMA4F;SIPA1;SMARCA4
GOBP_REGIONALIZATION	-1.68282	0.191185	GOBP	Development	BX324132.3;CABZ01085139.1;CABZ01113373.1;DYNC2H1;LHX3;PCDH8
GOBP_CELL_MORPHOGENESIS	-1.68738	0.188917	GOBP	Development	CABZ01040999.1;CABZ01056637.1;CABZ01065423.1;CABZ01066921.1;CABZ01080074.1;CABZ01084131.1;CABZ01085139.1;CABZ01085887.1;CABZ01092282.1;CABZ01102109.1;CABZ01112461.1;CABZ01113373.1;CCKAR;CDH18;CPNE8;CR854980.1;CU928131.1;FO907089.1;FQ377603.1;KIRREL3;LHX3;LO017650.1;RIMS2;RNF157;SEMA4F;SRCIN1;UNC13A
GOBP_REGULATION_OF_NEURON_DIFFERENTIATION	-1.68843	0.190093	GOBP	Development	CABZ01085139.1;CABZ01086139.1;DISP3;PCP4;RAP1GAP;TCF4
GOBP_AXON_DEVELOPMENT	-1.68952	0.191141	GOBP	Neuronal Signaling	CABZ01044099.1;CABZ01056637.1;CABZ01064472.1;CABZ01065423.1;CABZ01084131.1;CABZ01092282.1;CABZ01113373.1;CCKAR;CR974456.1;CU234171.1;CU928131.1;FQ311928.1;FQ377603.1;GRM7;LHX3;LO018598.1;MAP3K13;SEMA4F
GOBP_ACTOMYOSIN_STRUCTURE_ORGANIZATION	-1.69527	0.187545	GOBP	Cell Structure & Transport	CABZ01061524.1;CABZ01085887.1;CABZ01088428.1;CU928131.1;EPB41L2;FRMD5;RTKN;WDR1
GOBP_POSITIVE_REGULATION_OF_SYNAPTIC_TRANSMISSION	-1.69932	0.18554	GOBP	Neuronal Signaling	CABZ01065423.1;CABZ01081780.1;CABZ01113373.1;FO907089.1;GRIK2;RIMS2;STX3
GOBP_NEGATIVE_REGULATION_OF_SYNAPTIC_TRANSMISSION	-1.7052	0.182377	GOBP	Neuronal Signaling	CABZ01081780.1;CABZ01087566.1;CR318624.2;GRIK2;LO017711.1
GOBP_ANION_TRANSPORT	-1.70726	0.182492	GOBP	Cell Signaling	CABZ01015105.1;CABZ01081780.1;CABZ01088428.1;CR974456.1;CU459012.1;FO704813.1;FQ311908.1;GRM7;SLC25A29;SLC6A13
GOBP_GLYCEROLIPID_METABOLIC_PROCESS	-1.71313	0.178837	GOBP	Metabolism	CABZ01065416.1;CABZ01111953.1;CU459012.1;DGKI;GK3P;LO017917.1;OSBPL8;PIGG;PLCB1
GOBP_GLUTAMATE_RECEPTOR_SIGNALING_PATHWAY	-1.71386	0.180201	GOBP	Neuronal Signaling	CR974456.1;GRIK2;GRM7;PLCB1
GOBP_CHEMICAL_SYNAPTIC_TRANSMISSION_POSTSYNAPTIC	-1.71543	0.181046	GOBP	Neuronal Signaling	CABZ01087566.1;CABZ01113373.1;FO907089.1;GRIK2;RIMS2;UNC13B
GOBP_HOMOPHILIC_CELL_ADHESION_VIA_PLASMA_MEMBRANE_ADHESION_MOLECULES	-1.72063	0.178022	GOBP	Cell Structure & Transport	CABZ01084131.1;CABZ01112461.1;CDH18;CU928131.1;KIRREL3;LO017650.1;PCDH8
GOBP_NEURON_PROJECTION_GUIDANCE	-1.72458	0.176102	GOBP	Development	CABZ01044099.1;CABZ01064472.1;CABZ01065423.1;CABZ01084131.1;CABZ01113373.1;CU234171.1;CU928131.1;FQ377603.1;LHX3;LO018598.1;SEMA4F
GOBP_PROTEIN_CONTAINING_COMPLEX_ORGANIZATION	-1.73735	0.166037	GOBP	Cell Structure & Transport	BMERB1;CABZ01055522.1;CABZ01067151.1;CABZ01072096.1;CABZ01083778.1;CABZ01088428.1;CABZ01095001.1;CABZ01113818.1;CABZ01117348.1;CAMSAP3;CCDC39;CR293507.1;CR769778.1;CR925773.1;CU138547.1;CU459012.1;KCNB2;KCNV1;LO017845.1;NCKAP1L;PRMT8;RAP1GDS1;SMARCA4;TCF4;TIMM21;TPPP;UNC13A;UNC13B;WDR1
GOBP_REGULATION_OF_POSTSYNAPTIC_MEMBRANE_POTENTIAL	-1.73991	0.165388	GOBP	Neuronal Signaling	CABZ01087566.1;CABZ01113373.1;FO907089.1;GRIK2;RIMS2;UNC13B
GOBP_ORGANONITROGEN_COMPOUND_CATABOLIC_PROCESS	-1.74495	0.162663	GOBP	Metabolism	ADAMTS7;ANPEP;AREL1;ATE1;CABZ01049847.1;CABZ01055522.1;CABZ01072885.1;FBXO48;FQ311928.1;GGT7;LO017835.1;LO017917.1;LO018309.1;LO018474.1;LTN1;OTUD7A;RNF122;RNF5;SH3RF3;TRIM67;TST;UBL4A
GOBP_CELL_MORPHOGENESIS_INVOLVED_IN_NEURON_DIFFERENTIATION	-1.78275	0.13393	GOBP	Development	CABZ01044099.1;CABZ01056637.1;CABZ01064472.1;CABZ01065423.1;CABZ01066921.1;CABZ01084131.1;CABZ01085887.1;CABZ01092282.1;CABZ01113373.1;CCKAR;CU234171.1;CU928131.1;FO907089.1;FQ311928.1;FQ377603.1;LHX3;LO018598.1;SEMA4F;SRCIN1;TANC2
GOBP_AMINO_ACID_TRANSPORT	-1.78611	0.13334	GOBP	Cell Signaling	CR974456.1;FO704813.1;FQ311908.1;GRM7;SLC25A29;SLC6A13
GOBP_EXOCYTOSIS	-1.78684	0.13441	GOBP	Cell Structure & Transport	ATP9A;CABZ01041610.1;CABZ01048053.1;CABZ01072885.1;CR769778.1;CU459012.1;FP016005.1;FQ311928.1;LO017974.1;LO018490.1;NCKAP1L;RIMS2;SRCIN1;STX3;UNC13A;UNC13B
GOBP_SODIUM_ION_TRANSMEMBRANE_TRANSPORT	-1.78842	0.134872	GOBP	Cell Signaling	CABZ01080074.1;CABZ01081780.1;CABZ01086574.1;CABZ01088428.1;CABZ01092282.1;LO017974.1;SLC6A13;SLC9B2
GOBP_CELL_GROWTH	-1.79098	0.135143	GOBP	Development	BX663503.3;CABZ01041610.1;CABZ01064472.1;CABZ01088428.1;CABZ01092282.1;CPNE8;CR318624.2;MINAR1;RASGRP2;RERG;RIMS2;RNF157;SEMA4F;SIPA1;SMARCA4;UNC13A
GOBP_MONOVALENT_INORGANIC_CATION_HOMEOSTASIS	-1.79594	0.133299	GOBP	Cell Signaling	CABZ01076968.1;CABZ01088428.1;FO704813.1;GPR89B;SLC9B2
GOBP_SIGNAL_RELEASE	-1.8111	0.123487	GOBP	Neuronal Signaling	BX663503.3;CABZ01041610.1;CABZ01074203.1;CCKAR;CR318624.2;CR769778.1;CU459012.1;FQ311908.1;FQ311928.1;NRXN2;RIMS2;SLC9B2;STX3;UNC13A;UNC13B
GOBP_ORGANIC_ACID_TRANSPORT	-1.81452	0.123039	GOBP	Cell Signaling	CR974456.1;CU459012.1;FO704813.1;FQ311908.1;GRM7;SLC25A29;SLC6A13
GOBP_NEUROTRANSMITTER_SECRETION	-1.81958	0.121214	GOBP	Neuronal Signaling	CABZ01041610.1;CR769778.1;NRXN2;RIMS2;STX3;UNC13A;UNC13B
GOBP_TELENCEPHALON_DEVELOPMENT	-1.82545	0.119092	GOBP	Development	BMERB1;CABZ01056637.1;CABZ01085887.1;CABZ01112461.1;CABZ01113373.1;CU639469.1;KIRREL3;LO018309.1;LO018598.1;PLCB1;TRAPPC9
GOBP_FOREBRAIN_DEVELOPMENT	-1.82857	0.118737	GOBP	Development	CABZ01056637.1;CABZ01074203.1;CABZ01085887.1;CABZ01112461.1;CABZ01113373.1;CCKAR;CU639469.1;DYNC2H1;HOOK3;KIRREL3;LHX3;PLCB1;TRAPPC9
GOBP_NEGATIVE_REGULATION_OF_TRANSFERASE_ACTIVITY	-1.8351	0.115856	GOBP	Cell Signaling	CAMK2N1;CR925773.1;MAPK8IP1;PRKAR2B;SRCIN1
GOBP_NEGATIVE_REGULATION_OF_GROWTH	-1.83713	0.116217	GOBP	Development	BX324164.5;CABZ01064472.1;MINAR1;RERG;SEMA4F;SIPA1;SMARCA4
GOBP_NEURAL_NUCLEUS_DEVELOPMENT	-1.84159	0.114936	GOBP	Development	CABZ01112461.1;CR925773.1;GNB4;KIRREL3
GOBP_CALCIUM_ION_REGULATED_EXOCYTOSIS_OF_NEUROTRANSMITTER	-1.8459	0.114018	GOBP	Neuronal Signaling	CABZ01041610.1;CR769778.1;RIMS2;UNC13A;UNC13B
GOBP_MEMORY	-1.87388	0.0983915	GOBP	Neuronal Signaling	CABZ01081780.1;CABZ01113373.1;CAMK2N1;FO907089.1;LO017711.1;PLCB1;RASGRF1
GOBP_REGULATION_OF_SYSTEM_PROCESS	-1.87404	0.0998718	GOBP	Neuronal Signaling	CABZ01074203.1;CABZ01076968.1;CABZ01076996.1;CABZ01087566.1;CABZ01088428.1;CABZ01113373.1;CACNA2D1;CR318624.2;FIG4;FO907089.1;KCNB2;LO018598.1;RIMS2;SNTA1;TPPP;UNC13B
GOBP_REGULATION_OF_ION_TRANSMEMBRANE_TRANSPORT	-1.88911	0.0924493	GOBP	Cell Signaling	CABZ01076968.1;CABZ01083937.1;CABZ01088428.1;CABZ01092282.1;CABZ01113373.1;CACNA2D1;FO704813.1;GPR89B;KCNB2;KCNIP4;KCNJ15;KCNJ6;KCNV1;LO017974.1;RASGRF1;SNTA1;WDR1
GOBP_CILIUM_OR_FLAGELLUM_DEPENDENT_CELL_MOTILITY	-1.89006	0.0935587	GOBP	Cell Structure & Transport	CCDC39;CU459012.1;GK3P;LO017974.1;SLC9B2
GOBP_REGULATION_OF_NERVOUS_SYSTEM_PROCESS	-1.89041	0.0948569	GOBP	Neuronal Signaling	CABZ01087566.1;CABZ01088428.1;CABZ01113373.1;FIG4;FO907089.1;LO018598.1;RIMS2;TPPP;UNC13B
GOBP_REGULATION_OF_NEUROTRANSMITTER_LEVELS	-1.89435	0.0938768	GOBP	Neuronal Signaling	CABZ01041610.1;CR769778.1;FO704813.1;FO905040.1;NRXN2;RIMS2;SLC5A7;SLC6A13;STX3;UNC13A;UNC13B
GOBP_NEGATIVE_REGULATION_OF_KINASE_ACTIVITY	-1.89737	0.0939161	GOBP	Cell Signaling	CAMK2N1;CR925773.1;MAPK8IP1;PRKAR2B;SRCIN1
GOBP_ACTION_POTENTIAL	-1.9135	0.0872429	GOBP	Neuronal Signaling	CABZ01076968.1;CABZ01084793.1;CABZ01086574.1;CABZ01088428.1;CACNA2D1;GRIK2;LO017974.1;SNTA1
GOBP_NEUROTRANSMITTER_TRANSPORT	-1.92273	0.0840908	GOBP	Neuronal Signaling	CABZ01041610.1;CR769778.1;FO704813.1;FO905040.1;NRXN2;RIMS2;SLC5A7;SLC6A13;STX3;UNC13A;UNC13B
GOBP_REGULATION_OF_CELL_ADHESION	-1.928	0.0827433	GOBP	Cell Structure & Transport	BX927333.1;CABZ01039304.1;CABZ01040999.1;CABZ01088428.1;CABZ01092282.1;CABZ01102109.1;CAMSAP3;DUSP26;EGFLAM;FRMD5;PCDH8;SIPA1;STX3;VIT
GOBP_SPERM_MOTILITY	-1.9288	0.083816	GOBP	Cell Structure & Transport	CCDC39;CU459012.1;GK3P;LO017974.1;SLC9B2
GOBP_CELLULAR_MODIFIED_AMINO_ACID_METABOLIC_PROCESS	-1.9358	0.0817889	GOBP	Metabolism	CABZ01049847.1;CABZ01111953.1;CU459012.1;FQ311908.1;OSBPL8
GOBP_LOCOMOTION	-1.94339	0.078985	GOBP	Cell Structure & Transport	ADGRL3;ATP8A1;BMERB1;BX927333.1;CABZ01039304.1;CABZ01044277.1;CABZ01044281.1;CABZ01064472.1;CABZ01065423.1;CABZ01075572.1;CABZ01080074.1;CABZ01084131.1;CABZ01085139.1;CABZ01085887.1;CABZ01088428.1;CABZ01112461.1;CABZ01113373.1;CABZ01117348.1;CAMSAP3;CCDC39;CCKAR;CR846082.1;CU459012.1;CU928131.1;FQ377603.1;FRMD5;GK3P;KIRREL3;LHX3;LO017974.1;NCKAP1L;OSBPL8;PLCB1;SEMA4F;SLC9B2;SRCIN1;STX3;SYDE2;VASH…
GOBP_CARBOXYLIC_ACID_TRANSPORT	-1.95628	0.0751053	GOBP	Cell Signaling	CR974456.1;CU459012.1;FO704813.1;FQ311908.1;GRM7;SLC25A29;SLC6A13
GOBP_SYNAPTIC_VESICLE_EXOCYTOSIS	-1.96879	0.070255	GOBP	Neuronal Signaling	CABZ01041610.1;CR769778.1;RIMS2;STX3;UNC13A;UNC13B
GOBP_REGULATION_OF_TRANSMEMBRANE_TRANSPORT	-1.9693	0.0714504	GOBP	Cell Signaling	CABZ01076968.1;CABZ01083937.1;CABZ01088428.1;CABZ01092282.1;CABZ01113373.1;CACNA2D1;FO704813.1;GPR89B;KCNB2;KCNIP4;KCNJ15;KCNJ6;KCNV1;LO017974.1;OSBPL8;RASGRF1;SNTA1;WDR1
GOBP_CALCIUM_ION_REGULATED_EXOCYTOSIS	-1.97208	0.0715007	GOBP	Cell Signaling	CABZ01041610.1;CR769778.1;LO017974.1;RIMS2;UNC13A;UNC13B
GOBP_CILIUM_MOVEMENT	-1.97348	0.0723309	GOBP	Cell Structure & Transport	CAMSAP3;CCDC39;CU459012.1;GK3P;LO017974.1;SLC9B2
GOBP_REGULATION_OF_SYNAPTIC_TRANSMISSION_GLUTAMATERGIC	-2.00145	0.0615491	GOBP	Neuronal Signaling	CR974456.1;DGKI;GRIK2;GRM7;UNC13A
GOBP_RESPONSE_TO_BMP	-2.00878	0.0600669	GOBP	Development	ADAMTS7;CABZ01085139.1;HTRA3;UBE2O;VSTM2A
GOBP_REGULATION_OF_LIPID_LOCALIZATION	-2.00894	0.0613755	GOBP	Metabolism	ATP8A1;CU459012.1;DISP3;OSBPL8;VSTM2A
GOBP_POTASSIUM_ION_IMPORT_ACROSS_PLASMA_MEMBRANE	-2.01009	0.0624075	GOBP	Cell Signaling	CABZ01076968.1;CABZ01086574.1;FO704813.1;KCNJ15;KCNJ6
GOBP_CELL_JUNCTION_ASSEMBLY	-2.01556	0.0618497	GOBP	Cell Structure & Transport	ADGRL3;CABZ01044277.1;CABZ01044281.1;CABZ01046980.1;CABZ01064472.1;CABZ01066921.1;CABZ01086611.1;CABZ01088428.1;CABZ01112461.1;CAMSAP3;CDH18;CR846082.1;DST;FQ377603.1;KIRREL3;LO017650.1;NRXN2;WDR1
GOBP_POTASSIUM_ION_TRANSPORT	-2.04805	0.0509559	GOBP	Cell Signaling	CABZ01076968.1;CABZ01081780.1;CABZ01083937.1;CABZ01086574.1;CABZ01088428.1;CABZ01092282.1;FO704813.1;KCNIP4;KCNJ15;KCNV1
GOBP_EXOCYTIC_PROCESS	-2.05697	0.0496558	GOBP	Cell Structure & Transport	CR769778.1;CU459012.1;STX3;UNC13A;UNC13B
GOBP_REGULATED_EXOCYTOSIS	-2.0692	0.0469671	GOBP	Cell Structure & Transport	CABZ01041610.1;CABZ01072885.1;CR769778.1;CU459012.1;LO017974.1;NCKAP1L;RIMS2;STX3;UNC13A;UNC13B
GOBP_BIOLOGICAL_ADHESION	-2.07289	0.0470383	GOBP	Cell Structure & Transport	ADGRL3;BX927333.1;CABZ01039304.1;CABZ01040999.1;CABZ01044277.1;CABZ01044281.1;CABZ01046980.1;CABZ01052573.1;CABZ01065423.1;CABZ01074203.1;CABZ01075572.1;CABZ01084131.1;CABZ01088428.1;CABZ01092282.1;CABZ01102109.1;CABZ01112461.1;CABZ01113373.1;CAMSAP3;CDH18;CU928131.1;DUSP26;EGFLAM;FQ377603.1;FRMD5;KIRREL3;LO017650.1;NCKAP1L;PCDH8;SCARF2;SIPA1;SRCIN1;STX3;TENM2;TMEM8B;VIT
GOBP_METAL_ION_TRANSPORT	-2.08921	0.0431082	GOBP	Cell Signaling	CABZ01076968.1;CABZ01080074.1;CABZ01081780.1;CABZ01083778.1;CABZ01083937.1;CABZ01086574.1;CABZ01088428.1;CABZ01092282.1;CACNA2D1;FO704813.1;FO907089.1;KCNIP4;KCNJ15;KCNV1;LO017974.1;RAMP1;SLC39A11;SLC6A13;SLC9B2
GOBP_BEHAVIOR	-2.09302	0.0435512	GOBP	Neuronal Signaling	ATP8A1;CABZ01112461.1;CAMK2N1;CR974456.1;FO704813.1;FO907089.1;GRIK2;GRM7;KIRREL3;LO017711.1;PLCB1;PRKAR2B;RASGRF1
GOBP_NEGATIVE_REGULATION_OF_MOLECULAR_FUNCTION	-2.1191	0.0374815	GOBP	Cell Signaling	CABZ01064472.1;CABZ01085700.1;CABZ01085887.1;CAMK2N1;CR847537.1;CR925773.1;CR974456.1;CU693479.1;GRM7;MAPK8IP1;NCKAP1L;PRKAR2B;RAP1GAP;RTKN;SRCIN1;UBE2O;ZNF462
GOBP_CENTRAL_NERVOUS_SYSTEM_DEVELOPMENT	-2.12061	0.0380055	GOBP	Development	ADGRL3;CABZ01056637.1;CABZ01074203.1;CABZ01080074.1;CABZ01085887.1;CABZ01112461.1;CABZ01113373.1;CCDC39;CCKAR;CHST8;CR925773.1;CU639469.1;DYNC2H1;FO704813.1;FQ377603.1;GNB4;HOOK3;KIRREL3;LHX3;PLCB1;SHC3;TRAPPC9;VIT
GOBP_REGULATION_OF_GROWTH	-2.12511	0.0381719	GOBP	Development	BX324164.5;BX663503.3;CABZ01041610.1;CABZ01064472.1;CABZ01088428.1;CABZ01092282.1;CPNE8;CR318624.2;FQ976914.1;MINAR1;PLCB1;RASGRP2;RERG;RIMS2;RNF157;SEMA4F;SIPA1;SMARCA4;TMEM8B;UNC13A
GOBP_INORGANIC_ION_TRANSMEMBRANE_TRANSPORT	-2.13065	0.0381433	GOBP	Cell Signaling	CABZ01015105.1;CABZ01076968.1;CABZ01080074.1;CABZ01081780.1;CABZ01083778.1;CABZ01083937.1;CABZ01086574.1;CABZ01088428.1;CABZ01092282.1;CACNA2D1;COX5B;FO704813.1;FO907089.1;KCNIP4;KCNJ15;KCNJ6;KCNV1;LO017974.1;MFSD3;SLC39A11;SLC6A13;SLC9B2
GOBP_SENSORY_PERCEPTION_OF_LIGHT_STIMULUS	-2.14258	0.0364747	GOBP	Neuronal Signaling	CABZ01056321.1;CABZ01081780.1;CABZ01084793.1;CU695117.1;FO704813.1;RGS9BP
GOBP_SYNAPSE_ORGANIZATION	-2.17591	0.0302409	GOBP	Neuronal Signaling	ADGRL3;BX548062.1;CABZ01064472.1;CABZ01066921.1;CABZ01086611.1;CABZ01112461.1;CABZ01113373.1;CR769778.1;CU234171.1;ERC1;FO907089.1;FQ377603.1;KIRREL3;LO018188.1;LO018568.2;NRXN2;PCDH8;SNTA1;SRCIN1;TANC2;UNC13A;UNC13B
GOBP_G_PROTEIN_COUPLED_RECEPTOR_SIGNALING_PATHWAY	-2.18284	0.0298866	GOBP	Cell Signaling	CABZ01092282.1;CCKAR;CR974456.1;DGKI;GNAZ;GNB4;GPR151;GPR180;GRM7;LO017711.1;PLCB1;RAMP1;RGS9BP;RIMS2;RNF157
GOBP_HEAD_DEVELOPMENT	-2.20081	0.0276281	GOBP	Development	ADGRL3;CABZ01056637.1;CABZ01074203.1;CABZ01080074.1;CABZ01085887.1;CABZ01112461.1;CABZ01113373.1;CCDC39;CCKAR;CR925773.1;CU639469.1;DYNC2H1;FQ377603.1;GNB4;HOOK3;KIRREL3;LHX3;PLCB1;TRAPPC9
GOBP_SENSORY_PERCEPTION	-2.23293	0.0229217	GOBP	Neuronal Signaling	CABZ01056321.1;CABZ01081780.1;CABZ01088428.1;CR974456.1;CU695117.1;FO704813.1;FO907089.1;FQ377603.1;GRIK2;GRM7;RGS9BP
GOBP_REGULATION_OF_SYNAPTIC_PLASTICITY	-2.24546	0.0216898	GOBP	Neuronal Signaling	CABZ01081780.1;CABZ01113373.1;CR769778.1;ERC1;FO704813.1;FO907089.1;GRIK2;LO017711.1;RASGRF1;RIMS2;STX3
GOBP_CELL_PART_MORPHOGENESIS	-2.25682	0.0210347	GOBP	Development	CABZ01040556.1;CABZ01041610.1;CABZ01056637.1;CABZ01064472.1;CABZ01065423.1;CABZ01066921.1;CABZ01084131.1;CABZ01085139.1;CABZ01085887.1;CABZ01092282.1;CABZ01112461.1;CABZ01113373.1;CCKAR;CPNE8;CR854980.1;CU234171.1;CU928131.1;FO907089.1;FQ377603.1;KIRREL3;LHX3;NCKAP1L;RIMS2;RNF157;SEMA4F;SRCIN1;TANC2;UNC13A
GOBP_NEGATIVE_REGULATION_OF_CELL_POPULATION_PROLIFERATION	-2.2662	0.0198977	GOBP	Development	BX324164.5;BX927333.1;CABZ01039304.1;CABZ01084131.1;CTBP1;FQ311908.1;FQ377603.1;MINAR1;RAP1GAP;RASSF5;RERG;VASH1
GOBP_CATION_TRANSPORT	-2.27477	0.0192661	GOBP	Cell Signaling	ATP8A1;BX294434.1;CABZ01076968.1;CABZ01080074.1;CABZ01081780.1;CABZ01083778.1;CABZ01083937.1;CABZ01086574.1;CABZ01088428.1;CABZ01092282.1;CABZ01113373.1;CACNA2D1;COX5B;CU459012.1;FO704813.1;FO907089.1;KCNIP4;KCNJ15;KCNJ6;KCNV1;LO017974.1;MFSD3;RAMP1;RASGRF1;SLC25A29;SLC39A11;SLC6A13;SLC9B2
GOBP_SYNAPTIC_TRANSMISSION_GLUTAMATERGIC	-2.28939	0.0173324	GOBP	Neuronal Signaling	CABZ01113373.1;CR769778.1;CR974456.1;DGKI;GRIK2;GRM7;UNC13A;UNC13B
GOBP_ION_TRANSMEMBRANE_TRANSPORT	-2.30832	0.0155523	GOBP	Cell Signaling	ATP8A1;BX294434.1;CABZ01015105.1;CABZ01076968.1;CABZ01080074.1;CABZ01081780.1;CABZ01083778.1;CABZ01083937.1;CABZ01086574.1;CABZ01086812.1;CABZ01088428.1;CABZ01092282.1;CABZ01113373.1;CACNA2D1;COX5B;CR759836.1;CR855996.2;FO704813.1;FO907089.1;GPR89B;GRIK2;KCNB2;KCNIP4;KCNJ15;KCNJ6;KCNV1;LO017974.1;MFSD3;RASGRF1;SLC25A29;SLC39A11;SLC6A13;SLC9B2;SNTA1;WDR1
GOBP_REGULATION_OF_ION_TRANSPORT	-2.31243	0.0159422	GOBP	Cell Signaling	CABZ01041610.1;CABZ01076968.1;CABZ01083937.1;CABZ01088428.1;CABZ01092282.1;CABZ01113373.1;CACNA2D1;CR974456.1;CU459012.1;FO704813.1;GPR89B;GRM7;KCNB2;KCNIP4;KCNJ15;KCNJ6;KCNV1;LO017974.1;RASGRF1;SNTA1;WDR1
GOBP_IMPORT_ACROSS_PLASMA_MEMBRANE	-2.31651	0.016577	GOBP	Cell Signaling	CABZ01076968.1;CABZ01081780.1;CABZ01086574.1;CABZ01088428.1;CACNA2D1;FO704813.1;FQ311908.1;KCNJ15;KCNJ6;SLC6A13
GOBP_SUPRAMOLECULAR_FIBER_ORGANIZATION	-2.34017	0.0144396	GOBP	Cell Structure & Transport	ADAMTS7;BFSP1;BMERB1;CABZ01044277.1;CABZ01044281.1;CABZ01061524.1;CABZ01072096.1;CABZ01080056.1;CABZ01080074.1;CABZ01085887.1;CABZ01088428.1;CABZ01117348.1;CAMSAP3;CU928131.1;FO907089.1;FP102018.1;HOOK3;LO018188.1;MPRIP;MYO1D;NCKAP1L;RAP1GDS1;WDR1
GOBP_NERVOUS_SYSTEM_PROCESS	-2.37841	0.0126861	GOBP	Neuronal Signaling	ATP8A1;CABZ01056321.1;CABZ01081780.1;CABZ01084793.1;CABZ01087566.1;CABZ01088428.1;CABZ01113373.1;CAMK2N1;CCDC39;CR759836.1;CR974456.1;CU234171.1;CU695117.1;FIG4;FO704813.1;FO907089.1;FQ377603.1;GRIK2;GRM7;LO017711.1;LO017974.1;LO018309.1;NRXN2;PLCB1;PRKAR2B;RASGRF1;RGS9BP;RIMS2;TPPP;UNC13B;WDR1
GOBP_CELL_CELL_SIGNALING	-2.37958	0.0133225	GOBP	Cell Signaling	BX548062.1;CABZ01041610.1;CABZ01065423.1;CABZ01066921.1;CABZ01072885.1;CABZ01074203.1;CABZ01076737.1;CABZ01081780.1;CABZ01084793.1;CABZ01086574.1;CABZ01086611.1;CABZ01087566.1;CABZ01095001.1;CABZ01113373.1;CACNA2D1;CCKAR;CR759836.1;CR769778.1;CR974456.1;CU459012.1;CU928117.1;DGKI;ERC1;FO704813.1;FO907089.1;FQ311908.1;FQ377603.1;GRIK2;GRM7;LO017711.1;PCDH8;PLCB1;PRKAR2B;RASGRF1;RIMBP2;RIMS2;SEMA4F…
GOBP_CATION_TRANSMEMBRANE_TRANSPORT	-2.38656	0.0135201	GOBP	Cell Signaling	ATP8A1;BX294434.1;CABZ01076968.1;CABZ01080074.1;CABZ01081780.1;CABZ01083778.1;CABZ01083937.1;CABZ01086574.1;CABZ01088428.1;CABZ01092282.1;CABZ01113373.1;CACNA2D1;COX5B;FO704813.1;FO907089.1;KCNIP4;KCNJ15;KCNJ6;KCNV1;LO017974.1;MFSD3;RASGRF1;SLC25A29;SLC39A11;SLC6A13;SLC9B2
GOBP_CELLULAR_COMPONENT_MORPHOGENESIS	-2.38786	0.0143967	GOBP	Development	CABZ01040556.1;CABZ01041610.1;CABZ01056637.1;CABZ01061524.1;CABZ01064472.1;CABZ01065423.1;CABZ01066921.1;CABZ01084131.1;CABZ01085139.1;CABZ01085887.1;CABZ01092282.1;CABZ01112461.1;CABZ01113373.1;CCKAR;CPNE8;CR854980.1;CU234171.1;CU459012.1;CU928131.1;FO907089.1;FQ377603.1;KIRREL3;LHX3;NCKAP1L;RIMS2;RNF157;SEMA4F;SRCIN1;TANC2;TPPP;UNC13A;WDR1
GOBP_REGULATION_OF_MEMBRANE_POTENTIAL	-2.46655	0.00746037	GOBP	Cell Signaling	CABZ01076968.1;CABZ01084793.1;CABZ01086574.1;CABZ01087566.1;CABZ01088428.1;CABZ01113373.1;CACNA2D1;CR759836.1;FO704813.1;FO907089.1;GRIK2;LO017974.1;RIMS2;RNF122;SNTA1;UNC13B;WDR1
GOBP_IMPORT_INTO_CELL	-2.48268	0.00742955	GOBP	Cell Structure & Transport	CABZ01076968.1;CABZ01081780.1;CABZ01086574.1;CABZ01088428.1;CACNA2D1;FO704813.1;FO905040.1;FQ311908.1;KCNJ15;KCNJ6;SLC6A13
GOBP_CELL_JUNCTION_ORGANIZATION	-2.5037	0.00702531	GOBP	Cell Structure & Transport	ADGRL3;BX548062.1;CABZ01044277.1;CABZ01044281.1;CABZ01046980.1;CABZ01064472.1;CABZ01066921.1;CABZ01086611.1;CABZ01088428.1;CABZ01112461.1;CABZ01113373.1;CAMSAP3;CDH18;CR769778.1;CR846082.1;CU234171.1;DST;ERC1;FO907089.1;FQ377603.1;KIRREL3;LO017650.1;LO018188.1;LO018568.2;NRXN2;PCDH8;SNTA1;SRCIN1;TANC2;UNC13A;UNC13B;WDR1
GOBP_CELL_PROJECTION_ORGANIZATION	-2.53582	0.00614939	GOBP	Cell Structure & Transport	CABZ01056637.1;CABZ01065423.1;CABZ01066921.1;CABZ01068356.1;CABZ01084131.1;CABZ01085139.1;CABZ01085887.1;CABZ01092282.1;CABZ01112461.1;CABZ01113373.1;CAMSAP3;CCDC39;CCKAR;CPNE8;CR854980.1;CR974456.1;CU459012.1;CU928131.1;DYNC2H1;FO704813.1;FO907089.1;FQ377603.1;GK3P;GRM7;KIRREL3;LHX3;MINAR1;RAP1GAP;RASGRF1;RIMS2;RNF157;SEMA4F;SRCIN1;STX3;TENM2;TRIM67;UNC13A
GOBP_NEGATIVE_REGULATION_OF_CATALYTIC_ACTIVITY	-2.5448	0.00610643	GOBP	Cell Signaling	CABZ01064472.1;CABZ01085700.1;CABZ01085887.1;CAMK2N1;CR847537.1;CR925773.1;CR974456.1;CU693479.1;GRM7;MAPK8IP1;NCKAP1L;PRKAR2B;RTKN;SRCIN1;UBE2O
GOBP_INORGANIC_ION_IMPORT_ACROSS_PLASMA_MEMBRANE	-2.5468	0.00686973	GOBP	Cell Signaling	CABZ01076968.1;CABZ01081780.1;CABZ01086574.1;CABZ01088428.1;CACNA2D1;FO704813.1;KCNJ15;KCNJ6
GOBP_TRANSMEMBRANE_TRANSPORT	-2.54714	0.00746767	GOBP	Cell Signaling	ATP8A1;BX294434.1;CABZ01015105.1;CABZ01076968.1;CABZ01080074.1;CABZ01081780.1;CABZ01083778.1;CABZ01083937.1;CABZ01084793.1;CABZ01086574.1;CABZ01088428.1;CABZ01092282.1;CABZ01113373.1;CACNA2D1;CNNM1;COX5B;CR855996.2;FO704813.1;FO905040.1;FO907089.1;FQ311908.1;GRIK2;KCNIP4;KCNJ15;KCNJ6;KCNV1;LO017974.1;MFSD3;OSBPL8;RASGRF1;SLC25A29;SLC35E2A;SLC39A11;SLC6A13;SLC9B2;TIMM22;TST
GOBP_ION_TRANSPORT	-2.55463	0.007834	GOBP	Cell Signaling	ATP8A1;BX294434.1;CABZ01015105.1;CABZ01041610.1;CABZ01076968.1;CABZ01080074.1;CABZ01081780.1;CABZ01083778.1;CABZ01083937.1;CABZ01086574.1;CABZ01088428.1;CABZ01092282.1;CABZ01113373.1;CACNA2D1;CNNM1;COX5B;CR759836.1;CR855996.2;CR974456.1;CU459012.1;FO704813.1;FO907089.1;FQ311908.1;GPR89B;GRIK2;GRM7;KCNB2;KCNIP4;KCNJ15;KCNJ6;KCNV1;LO017974.1;MFSD3;RAMP1;RASGRF1;SLC25A29;SLC39A11;SLC6A13;SLC9B2;SNTA…
GOBP_NEURON_DEVELOPMENT	-2.61375	0.00573512	GOBP	Development	CABZ01056321.1;CABZ01056637.1;CABZ01065423.1;CABZ01066921.1;CABZ01067581.1;CABZ01068356.1;CABZ01084131.1;CABZ01085139.1;CABZ01085887.1;CABZ01092282.1;CABZ01112461.1;CABZ01113373.1;CAMSAP3;CCKAR;CPNE8;CR854980.1;CR974456.1;CU459012.1;CU928131.1;FO907089.1;FQ377603.1;GRM7;KIRREL3;LHX3;MINAR1;RASGRF1;RIMS2;RNF157;SEMA4F;SRCIN1;STX3;TENM2;TRIM67;UNC13A
GOBP_NEUROGENESIS	-2.75933	0.00258991	GOBP	Development	ADGRL3;CABZ01056321.1;CABZ01056637.1;CABZ01065423.1;CABZ01066921.1;CABZ01067581.1;CABZ01068356.1;CABZ01075572.1;CABZ01084131.1;CABZ01085139.1;CABZ01085887.1;CABZ01086139.1;CABZ01092282.1;CABZ01112461.1;CABZ01113373.1;CAMSAP3;CCKAR;CPNE8;CR854980.1;CR974456.1;CU459012.1;CU928131.1;DISP3;DYNC2H1;FO704813.1;FO907089.1;FQ377603.1;GRM7;HOOK3;KIRREL3;LHX3;MINAR1;NCKAP1L;PCP4;RAP1GAP;RASGRF1;RIMS2;RNF15…
GOBP_REGULATION_OF_TRANS_SYNAPTIC_SIGNALING	-2.9133	0.000429568	GOBP	Neuronal Signaling	BX548062.1;CABZ01065423.1;CABZ01072885.1;CABZ01081780.1;CABZ01113373.1;CR769778.1;CR974456.1;DGKI;ERC1;FO704813.1;FO907089.1;FQ377603.1;GRIK2;GRM7;LO017711.1;PLCB1;PRKAR2B;RASGRF1;RIMS2;STX3;UNC13A
GOBP_NEURON_DIFFERENTIATION	-2.96734	0	GOBP	Development	CABZ01056321.1;CABZ01056637.1;CABZ01065423.1;CABZ01066921.1;CABZ01067581.1;CABZ01068356.1;CABZ01084131.1;CABZ01085139.1;CABZ01085887.1;CABZ01086139.1;CABZ01092282.1;CABZ01112461.1;CABZ01113373.1;CAMSAP3;CCKAR;CPNE8;CR854980.1;CR974456.1;CU459012.1;CU928131.1;DISP3;DYNC2H1;FO907089.1;FQ377603.1;GRM7;KIRREL3;LHX3;MINAR1;PCP4;RAP1GAP;RASGRF1;RIMS2;RNF157;SEMA4F;SRCIN1;STX3;TCF4;TENM2;TRAPPC9;TRIM67;…
GOBP_SYNAPTIC_SIGNALING	-3.06338	0	GOBP	Neuronal Signaling	BX548062.1;CABZ01041610.1;CABZ01065423.1;CABZ01066921.1;CABZ01072885.1;CABZ01076737.1;CABZ01081780.1;CABZ01084793.1;CABZ01086611.1;CABZ01087566.1;CABZ01095001.1;CABZ01113373.1;CR759836.1;CR769778.1;CR974456.1;CU928117.1;DGKI;ERC1;FO704813.1;FO907089.1;FQ377603.1;GRIK2;GRM7;LO017711.1;PCDH8;PLCB1;PRKAR2B;RASGRF1;RIMBP2;RIMS2;STX3;UNC13A;UNC13B
Pathway Type	No. of Pathways
Stress Response	2
Neuronal Signaling	26
Metabolism	4
Immune Response	4
Development	28
Cell Structure & Transport	23
Cell Signaling	31
	118
Pathway Type	Stress Response	Neuronal Signaling	Metabolism	Immune Response	Development	Cell Structure & Transport	Cell Signaling
No. of Pathways	2	26	4	4	28	23	31
