## Supplemental Table 14 for "Beyond hazard identification: Discovering mechanisms of action from a ToxCast chemical screen in zebrafish"

### Sheet: 4AAB_gene_cluster_matrix_FC_sou
Supplementary Table 14 4AAB gene cluster matrix source table
GeneSets	Pathway.Type	Gene	log2(FC)	FC	log2FC	Gene_display	rank_value
GOBP_ANION_TRANSPORT	Cell Signaling	GRM7	-0.633783	-1.55163	-0.633783	grm7	1.84856
GOBP_SODIUM_ION_TRANSMEMBRANE_TRANSPORT	Cell Signaling	SLC9B2	-1.0784	-2.11169	-1.0784	slc9b2	1.84856
GOBP_NEGATIVE_REGULATION_OF_TRANSFERASE_ACTIVITY	Cell Signaling	CAMK2N1	-0.554106	-1.46826	-0.554106	camk2n1	1.84856
GOBP_NEGATIVE_REGULATION_OF_TRANSFERASE_ACTIVITY	Cell Signaling	PRKAR2B	-0.465298	-1.3806	-0.465298	prkar2b	1.84856
GOBP_NEGATIVE_REGULATION_OF_TRANSFERASE_ACTIVITY	Cell Signaling	SRCIN1	-0.474866	-1.38979	-0.474866	srcin1	1.84856
GOBP_VESICLE_MEDIATED_TRANSPORT	Cell Structure & Transport	SLC9B2	-1.0784	-2.11169	-1.0784	slc9b2	1.84856
GOBP_VESICLE_MEDIATED_TRANSPORT	Cell Structure & Transport	SRCIN1	-0.474866	-1.38979	-0.474866	srcin1	1.84856
GOBP_VESICLE_MEDIATED_TRANSPORT	Cell Structure & Transport	STX3	-1.47172	-2.77352	-1.47172	stx3	1.84856
GOBP_VESICLE_MEDIATED_TRANSPORT	Cell Structure & Transport	UBE2O	-0.445192	-1.3615	-0.445192	ube2o	1.84856
GOBP_VESICLE_MEDIATED_TRANSPORT	Cell Structure & Transport	XKR4	-0.360454	-1.28383	-0.360454	xkr4	1.84856
GOBP_CIRCULATORY_SYSTEM_DEVELOPMENT	Development	DYNC2H1	-0.573424	-1.48805	-0.573424	dync2h1	1.84856
GOBP_GLAND_DEVELOPMENT	Development	RAP1GAP	-0.702026	-1.62679	-0.702026	rap1gap	1.84856
GOBP_NEGATIVE_REGULATION_OF_CELL_GROWTH	Development	SEMA4F	-0.702813	-1.62768	-0.702813	sema4f	1.84856
GOBP_REGIONALIZATION	Development	PCDH8	-1.01297	-2.01806	-1.01297	pcdh8	1.84856
GOBP_CELL_MORPHOGENESIS	Development	CCKAR	-1.27993	-2.42827	-1.27993	cckar	1.84856
GOBP_DEFENSE_RESPONSE	Immune Response	SBNO2	0.886403	1.84856	0.886403	sbno2	1.84856
GOBP_DEFENSE_RESPONSE	Immune Response	STMP1	0.407535	1.32642	0.407535	stmp1	1.84856
GOBP_GLYCEROLIPID_METABOLIC_PROCESS	Metabolism	DGKI	-0.611929	-1.5283	-0.611929	dgki	1.84856
GOBP_REGULATION_OF_LIPID_LOCALIZATION	Metabolism	DISP3	-0.692751	-1.61636	-0.692751	disp3	1.84856
GOBP_REGULATION_OF_LIPID_LOCALIZATION	Metabolism	VSTM2A	-1.17324	-2.25518	-1.17324	vstm2a	1.84856
GOBP_AXON_DEVELOPMENT	Neuronal Signaling	CCKAR	-1.27993	-2.42827	-1.27993	cckar	1.84856
GOBP_AXON_DEVELOPMENT	Neuronal Signaling	GRM7	-0.633783	-1.55163	-0.633783	grm7	1.84856
GOBP_AXON_DEVELOPMENT	Neuronal Signaling	SEMA4F	-0.702813	-1.62768	-0.702813	sema4f	1.84856
GOBP_POSITIVE_REGULATION_OF_SYNAPTIC_TRANSMISSION	Neuronal Signaling	GRIK2	-0.775265	-1.7115	-0.775265	grik2	1.84856
GOBP_POSITIVE_REGULATION_OF_SYNAPTIC_TRANSMISSION	Neuronal Signaling	STX3	-1.47172	-2.77352	-1.47172	stx3	1.84856
