## Supplemental Table 16 for "Beyond hazard identification: Discovering mechanisms of action from a ToxCast chemical screen in zebrafish"

### Sheet: report-4AAB_over_DMSO.c5.go.bp.
GeneSets	EdgeR.upperquartile_LRT_RUVr_4AAB_over_DMSO.rnk NES	EdgeR.upperquartile_LRT_RUVr_4AAB_over_DMSO.rnk FDR q-value	Database
BENPORATH_SUZ12_TARGETS	-3.6961	0	CGP
BENPORATH_ES_WITH_H3K27ME3	-3.54929	0	CGP
SCHAEFFER_PROSTATE_DEVELOPMENT_48HR_DN	-3.35959	0	CGP
MIKKELSEN_MCV6_HCP_WITH_H3K27ME3	-3.20901	0	CGP
MIKKELSEN_MEF_HCP_WITH_H3K27ME3	-3.15133	0	CGP
GOBP_SYNAPTIC_SIGNALING	-3.06338	0	GOBP
MARTENS_TRETINOIN_RESPONSE_UP	-2.9906	0	CGP
BENPORATH_EED_TARGETS	-2.96979	0	CGP
GOBP_NEURON_DIFFERENTIATION	-2.96734	0	GOBP
MEISSNER_NPC_HCP_WITH_H3K4ME2_AND_H3K27ME3	-2.94605	0	CGP
BENPORATH_PRC2_TARGETS	-2.92525	0	CGP
GOBP_REGULATION_OF_TRANS_SYNAPTIC_SIGNALING	-2.9133	0.000429568	GOBP
MEISSNER_BRAIN_HCP_WITH_H3K4ME3_AND_H3K27ME3	-2.84632	0	CGP
GOBP_NEUROGENESIS	-2.75933	0.00258991	GOBP
MEISSNER_NPC_HCP_WITH_H3K4ME2	-2.69369	0.00075328	CGP
REACTOME_NEURONAL_SYSTEM	-2.66031	0.00116071	Reactome
YOSHIMURA_MAPK8_TARGETS_UP	-2.61388	0.00150967	CGP
GOBP_NEURON_DEVELOPMENT	-2.61375	0.00573512	GOBP
SABATES_COLORECTAL_ADENOMA_DN	-2.57983	0.00214442	CGP
GOBP_ION_TRANSPORT	-2.55463	0.007834	GOBP
GOBP_TRANSMEMBRANE_TRANSPORT	-2.54714	0.00746767	GOBP
GOBP_INORGANIC_ION_IMPORT_ACROSS_PLASMA_MEMBRANE	-2.5468	0.00686973	GOBP
GOBP_NEGATIVE_REGULATION_OF_CATALYTIC_ACTIVITY	-2.5448	0.00610643	GOBP
BRUINS_UVC_RESPONSE_VIA_TP53_GROUP_A	-2.53675	0.00269226	CGP
GOBP_CELL_PROJECTION_ORGANIZATION	-2.53582	0.00614939	GOBP
RODRIGUES_THYROID_CARCINOMA_ANAPLASTIC_DN	-2.52571	0.00286519	CGP
GOBP_CELL_JUNCTION_ORGANIZATION	-2.5037	0.00702531	GOBP
GOBP_IMPORT_INTO_CELL	-2.48268	0.00742955	GOBP
GOBP_REGULATION_OF_MEMBRANE_POTENTIAL	-2.46655	0.00746037	GOBP
MIKKELSEN_NPC_HCP_WITH_H3K4ME3_AND_H3K27ME3	-2.46392	0.00474156	CGP
REACTOME_NEUROTRANSMITTER_RECEPTORS_AND_POSTSYNAPTIC_SIGNAL_TRANSMISSION	-2.40698	0.0046883	Reactome
GOBP_CELLULAR_COMPONENT_MORPHOGENESIS	-2.38786	0.0143967	GOBP
GOBP_CATION_TRANSMEMBRANE_TRANSPORT	-2.38656	0.0135201	GOBP
GOBP_CELL_CELL_SIGNALING	-2.37958	0.0133225	GOBP
GOBP_NERVOUS_SYSTEM_PROCESS	-2.37841	0.0126861	GOBP
GOBP_SUPRAMOLECULAR_FIBER_ORGANIZATION	-2.34017	0.0144396	GOBP
GOBP_IMPORT_ACROSS_PLASMA_MEMBRANE	-2.31651	0.016577	GOBP
GOBP_REGULATION_OF_ION_TRANSPORT	-2.31243	0.0159422	GOBP
GOBP_ION_TRANSMEMBRANE_TRANSPORT	-2.30832	0.0155523	GOBP
GOBP_SYNAPTIC_TRANSMISSION_GLUTAMATERGIC	-2.28939	0.0173324	GOBP
GOBP_CATION_TRANSPORT	-2.27477	0.0192661	GOBP
REACTOME_TRANSMISSION_ACROSS_CHEMICAL_SYNAPSES	-2.26842	0.0138268	Reactome
GOBP_NEGATIVE_REGULATION_OF_CELL_POPULATION_PROLIFERATION	-2.2662	0.0198977	GOBP
GOBP_CELL_PART_MORPHOGENESIS	-2.25682	0.0210347	GOBP
GOBP_REGULATION_OF_SYNAPTIC_PLASTICITY	-2.24546	0.0216898	GOBP
GOBP_SENSORY_PERCEPTION	-2.23293	0.0229217	GOBP
DODD_NASOPHARYNGEAL_CARCINOMA_UP	-2.21961	0.031966	CGP
MEISSNER_NPC_HCP_WITH_H3_UNMETHYLATED	-2.21652	0.0312571	CGP
REACTOME_POTASSIUM_CHANNELS	-2.20987	0.018957	Reactome
GOBP_HEAD_DEVELOPMENT	-2.20081	0.0276281	GOBP
GOZGIT_ESR1_TARGETS_UP	-2.19094	0.0362418	CGP
GOBP_G_PROTEIN_COUPLED_RECEPTOR_SIGNALING_PATHWAY	-2.18284	0.0298866	GOBP
GOBP_SYNAPSE_ORGANIZATION	-2.17591	0.0302409	GOBP
GOBP_SENSORY_PERCEPTION_OF_LIGHT_STIMULUS	-2.14258	0.0364747	GOBP
GOBP_INORGANIC_ION_TRANSMEMBRANE_TRANSPORT	-2.13065	0.0381433	GOBP
GOBP_REGULATION_OF_GROWTH	-2.12511	0.0381719	GOBP
GOBP_CENTRAL_NERVOUS_SYSTEM_DEVELOPMENT	-2.12061	0.0380055	GOBP
GOBP_NEGATIVE_REGULATION_OF_MOLECULAR_FUNCTION	-2.1191	0.0374815	GOBP
SENESE_HDAC1_AND_HDAC2_TARGETS_DN	-2.11343	0.0571403	CGP
KRIGE_RESPONSE_TO_TOSEDOSTAT_24HR_DN	-2.11189	0.0548887	CGP
REACTOME_ANTI_INFLAMMATORY_RESPONSE_FAVOURING_LEISHMANIA_PARASITE_INFECTION	-2.11186	0.0316257	Reactome
GOBP_BEHAVIOR	-2.09302	0.0435512	GOBP
GOBP_METAL_ION_TRANSPORT	-2.08921	0.0431082	GOBP
LEE_BMP2_TARGETS_UP	-2.08372	0.06294	CGP
GRAESSMANN_RESPONSE_TO_MC_AND_DOXORUBICIN_UP	-2.08125	0.0614524	CGP
GOBP_BIOLOGICAL_ADHESION	-2.07289	0.0470383	GOBP
GOBP_REGULATED_EXOCYTOSIS	-2.0692	0.0469671	GOBP
PASQUALUCCI_LYMPHOMA_BY_GC_STAGE_UP	-2.0691	0.0641663	CGP
WP_RAS_SIGNALING	-2.06174	0.087284	WP
GOBP_EXOCYTIC_PROCESS	-2.05697	0.0496558	GOBP
BRUINS_UVC_RESPONSE_VIA_TP53_GROUP_D	-2.05249	0.0695976	CGP
GOBP_POTASSIUM_ION_TRANSPORT	-2.04805	0.0509559	GOBP
MULLIGHAN_NPM1_MUTATED_SIGNATURE_2_UP	-2.02877	0.0787612	CGP
MIKKELSEN_NPC_HCP_WITH_H3K27ME3	-2.01608	0.0825056	CGP
GOBP_CELL_JUNCTION_ASSEMBLY	-2.01556	0.0618497	GOBP
GOBP_POTASSIUM_ION_IMPORT_ACROSS_PLASMA_MEMBRANE	-2.01009	0.0624075	GOBP
GOBP_REGULATION_OF_LIPID_LOCALIZATION	-2.00894	0.0613755	GOBP
GOBP_RESPONSE_TO_BMP	-2.00878	0.0600669	GOBP
WP_CALCIUM_REGULATION_IN_CARDIAC_CELLS	-2.00702	0.0572346	WP
GOBP_REGULATION_OF_SYNAPTIC_TRANSMISSION_GLUTAMATERGIC	-2.00145	0.0615491	GOBP
NIKOLSKY_BREAST_CANCER_16P13_AMPLICON	-1.99873	0.0891481	CGP
HATADA_METHYLATED_IN_LUNG_CANCER_UP	-1.99616	0.0876583	CGP
HOLLERN_EMT_BREAST_TUMOR_UP	-1.98035	0.092726	CGP
REACTOME_G_ALPHA_I_SIGNALLING_EVENTS	-1.97855	0.0609835	Reactome
GOBP_CILIUM_MOVEMENT	-1.97348	0.0723309	GOBP
GOBP_CALCIUM_ION_REGULATED_EXOCYTOSIS	-1.97208	0.0715007	GOBP
GOBP_REGULATION_OF_TRANSMEMBRANE_TRANSPORT	-1.9693	0.0714504	GOBP
GOBP_SYNAPTIC_VESICLE_EXOCYTOSIS	-1.96879	0.070255	GOBP
GOBP_CARBOXYLIC_ACID_TRANSPORT	-1.95628	0.0751053	GOBP
REACTOME_CELL_CELL_COMMUNICATION	-1.94446	0.0637213	Reactome
GOBP_LOCOMOTION	-1.94339	0.078985	GOBP
LINDGREN_BLADDER_CANCER_CLUSTER_2B	-1.93606	0.117596	CGP
GOBP_CELLULAR_MODIFIED_AMINO_ACID_METABOLIC_PROCESS	-1.9358	0.0817889	GOBP
GOBP_SPERM_MOTILITY	-1.9288	0.083816	GOBP
GOBP_REGULATION_OF_CELL_ADHESION	-1.928	0.0827433	GOBP
GOBP_NEUROTRANSMITTER_TRANSPORT	-1.92273	0.0840908	GOBP
MULLIGHAN_NPM1_MUTATED_SIGNATURE_1_UP	-1.92136	0.124979	CGP
GINESTIER_BREAST_CANCER_ZNF217_AMPLIFIED_UP	-1.9165	0.124531	CGP
SMID_BREAST_CANCER_BASAL_DN	-1.91486	0.121767	CGP
GOBP_ACTION_POTENTIAL	-1.9135	0.0872429	GOBP
KIM_MYCN_AMPLIFICATION_TARGETS_UP	-1.91145	0.121224	CGP
REACTOME_SIGNALING_BY_NTRKS	-1.90163	0.0731407	Reactome
GOBP_NEGATIVE_REGULATION_OF_KINASE_ACTIVITY	-1.89737	0.0939161	GOBP
GOBP_REGULATION_OF_NEUROTRANSMITTER_LEVELS	-1.89435	0.0938768	GOBP
GOBP_REGULATION_OF_NERVOUS_SYSTEM_PROCESS	-1.89041	0.0948569	GOBP
GOBP_CILIUM_OR_FLAGELLUM_DEPENDENT_CELL_MOTILITY	-1.89006	0.0935587	GOBP
GOBP_REGULATION_OF_ION_TRANSMEMBRANE_TRANSPORT	-1.88911	0.0924493	GOBP
DURAND_STROMA_S_UP	-1.88056	0.141469	CGP
IVANOVA_HEMATOPOIESIS_STEM_CELL_AND_PROGENITOR	-1.87463	0.142295	CGP
GOBP_REGULATION_OF_SYSTEM_PROCESS	-1.87404	0.0998718	GOBP
GOBP_MEMORY	-1.87388	0.0983915	GOBP
KEGG_NEUROACTIVE_LIGAND_RECEPTOR_INTERACTION	-1.86229	0.161602	KEGG
GOBERT_OLIGODENDROCYTE_DIFFERENTIATION_DN	-1.85537	0.154256	CGP
REACTOME_ADORA2B_MEDIATED_ANTI_INFLAMMATORY_CYTOKINES_PRODUCTION	-1.85296	0.0870133	Reactome
DOANE_RESPONSE_TO_ANDROGEN_DN	-1.84856	0.1559	CGP
SERVITJA_ISLET_HNF1A_TARGETS_UP	-1.84715	0.153064	CGP
GOBP_CALCIUM_ION_REGULATED_EXOCYTOSIS_OF_NEUROTRANSMITTER	-1.8459	0.114018	GOBP
GOBP_NEURAL_NUCLEUS_DEVELOPMENT	-1.84159	0.114936	GOBP
MIKKELSEN_MEF_ICP_WITH_H3K27ME3	-1.84037	0.154818	CGP
KEGG_LONG_TERM_DEPRESSION	-1.8395	0.0947053	KEGG
REACTOME_SIGNALING_BY_GPCR	-1.83893	0.0862372	Reactome
GOBP_NEGATIVE_REGULATION_OF_GROWTH	-1.83713	0.116217	GOBP
GOBP_NEGATIVE_REGULATION_OF_TRANSFERASE_ACTIVITY	-1.8351	0.115856	GOBP
MASSARWEH_TAMOXIFEN_RESISTANCE_UP	-1.83349	0.156942	CGP
GOBP_FOREBRAIN_DEVELOPMENT	-1.82857	0.118737	GOBP
GOBP_TELENCEPHALON_DEVELOPMENT	-1.82545	0.119092	GOBP
GOBP_NEUROTRANSMITTER_SECRETION	-1.81958	0.121214	GOBP
MIKKELSEN_MCV6_LCP_WITH_H3K4ME3	-1.81867	0.167213	CGP
GOBP_ORGANIC_ACID_TRANSPORT	-1.81452	0.123039	GOBP
BLALOCK_ALZHEIMERS_DISEASE_DN	-1.81444	0.167785	CGP
GOBP_SIGNAL_RELEASE	-1.8111	0.123487	GOBP
REACTOME_DISEASES_ASSOCIATED_WITH_O_GLYCOSYLATION_OF_PROTEINS	-1.81085	0.0918708	Reactome
YAGI_AML_WITH_INV_16_TRANSLOCATION	-1.80857	0.170202	CGP
MENSE_HYPOXIA_UP	-1.80766	0.167493	CGP
CHICAS_RB1_TARGETS_CONFLUENT	-1.80496	0.166421	CGP
REACTOME_GLYCEROPHOSPHOLIPID_BIOSYNTHESIS	-1.80007	0.0878742	Reactome
GOBP_MONOVALENT_INORGANIC_CATION_HOMEOSTASIS	-1.79594	0.133299	GOBP
DOUGLAS_BMI1_TARGETS_UP	-1.79585	0.171065	CGP
PEDRIOLI_MIR31_TARGETS_UP	-1.79135	0.171869	CGP
PEREZ_TP63_TARGETS	-1.79119	0.168489	CGP
GOBP_CELL_GROWTH	-1.79098	0.135143	GOBP
GOBP_SODIUM_ION_TRANSMEMBRANE_TRANSPORT	-1.78842	0.134872	GOBP
GOBP_EXOCYTOSIS	-1.78684	0.13441	GOBP
GOBP_AMINO_ACID_TRANSPORT	-1.78611	0.13334	GOBP
YAUCH_HEDGEHOG_SIGNALING_PARACRINE_DN	-1.78325	0.173261	CGP
GOBP_CELL_MORPHOGENESIS_INVOLVED_IN_NEURON_DIFFERENTIATION	-1.78275	0.13393	GOBP
KEGG_CALCIUM_SIGNALING_PATHWAY	-1.7802	0.090852	KEGG
REACTOME_PHOSPHOLIPID_METABOLISM	-1.76748	0.0964099	Reactome
REACTOME_LEISHMANIA_INFECTION	-1.76421	0.0911739	Reactome
YAUCH_HEDGEHOG_SIGNALING_PARACRINE_UP	-1.763	0.191893	CGP
GOBP_ORGANONITROGEN_COMPOUND_CATABOLIC_PROCESS	-1.74495	0.162663	GOBP
GOBP_REGULATION_OF_POSTSYNAPTIC_MEMBRANE_POTENTIAL	-1.73991	0.165388	GOBP
GOBP_PROTEIN_CONTAINING_COMPLEX_ORGANIZATION	-1.73735	0.166037	GOBP
KRIGE_RESPONSE_TO_TOSEDOSTAT_6HR_DN	-1.72887	0.227406	CGP
GOBP_NEURON_PROJECTION_GUIDANCE	-1.72458	0.176102	GOBP
ZWANG_TRANSIENTLY_UP_BY_2ND_EGF_PULSE_ONLY	-1.72097	0.232361	CGP
GOBP_HOMOPHILIC_CELL_ADHESION_VIA_PLASMA_MEMBRANE_ADHESION_MOLECULES	-1.72063	0.178022	GOBP
WP_SYNAPTIC_VESICLE_PATHWAY	-1.71588	0.214895	WP
GOBP_CHEMICAL_SYNAPTIC_TRANSMISSION_POSTSYNAPTIC	-1.71543	0.181046	GOBP
GOBP_GLUTAMATE_RECEPTOR_SIGNALING_PATHWAY	-1.71386	0.180201	GOBP
GOBP_GLYCEROLIPID_METABOLIC_PROCESS	-1.71313	0.178837	GOBP
BLALOCK_ALZHEIMERS_DISEASE_INCIPIENT_UP	-1.71149	0.239314	CGP
GOBP_ANION_TRANSPORT	-1.70726	0.182492	GOBP
GOBP_NEGATIVE_REGULATION_OF_SYNAPTIC_TRANSMISSION	-1.7052	0.182377	GOBP
KEGG_CHEMOKINE_SIGNALING_PATHWAY	-1.70309	0.10826	KEGG
ALFANO_MYC_TARGETS	-1.70112	0.247396	CGP
GOBP_POSITIVE_REGULATION_OF_SYNAPTIC_TRANSMISSION	-1.69932	0.18554	GOBP
RAY_TUMORIGENESIS_BY_ERBB2_CDC25A_DN	-1.6985	0.246272	CGP
GOBP_ACTOMYOSIN_STRUCTURE_ORGANIZATION	-1.69527	0.187545	GOBP
WP_CHEMOKINE_SIGNALING_PATHWAY	-1.69409	0.179741	WP
REACTOME_GPCR_LIGAND_BINDING	-1.69329	0.121105	Reactome
GOBP_AXON_DEVELOPMENT	-1.68952	0.191141	GOBP
GOBP_REGULATION_OF_NEURON_DIFFERENTIATION	-1.68843	0.190093	GOBP
GOBP_CELL_MORPHOGENESIS	-1.68738	0.188917	GOBP
GOBP_REGIONALIZATION	-1.68282	0.191185	GOBP
GOBP_NEGATIVE_REGULATION_OF_CELL_GROWTH	-1.68215	0.189877	GOBP
GOBP_GLAND_DEVELOPMENT	-1.68151	0.188382	GOBP
GOBP_MAINTENANCE_OF_CELL_POLARITY	-1.67959	0.188619	GOBP
GOBP_CIRCULATORY_SYSTEM_DEVELOPMENT	-1.66518	0.201405	GOBP
GOBP_VESICLE_MEDIATED_TRANSPORT	-1.66215	0.202475	GOBP
GOBP_GROWTH	-1.66214	0.200484	GOBP
GOBP_SODIUM_ION_TRANSPORT	-1.65875	0.201695	GOBP
GOBP_PALLIUM_DEVELOPMENT	-1.65831	0.200179	GOBP
GOBP_PROTEIN_COMPLEX_OLIGOMERIZATION	-1.64884	0.207683	GOBP
GOBP_PATTERN_SPECIFICATION_PROCESS	-1.64772	0.206897	GOBP
REACTOME_DISEASES_OF_GLYCOSYLATION	-1.63982	0.148025	Reactome
GOBP_POSITIVE_REGULATION_OF_GTPASE_ACTIVITY	-1.63957	0.21329	GOBP
GOBP_COLLAGEN_CATABOLIC_PROCESS	-1.62972	0.222258	GOBP
GOBP_ADENYLATE_CYCLASE_MODULATING_G_PROTEIN_COUPLED_RECEPTOR_SIGNALING_PATHWAY	-1.62457	0.226191	GOBP
GOBP_EXPORT_FROM_CELL	-1.62302	0.225675	GOBP
GOBP_NEURON_MIGRATION	-1.61344	0.234206	GOBP
PID_PDGFRB_PATHWAY	-1.61248	0.199542	PID
GOBP_NEGATIVE_REGULATION_OF_CELL_ADHESION	-1.60987	0.23623	GOBP
GOBP_TUBE_DEVELOPMENT	-1.60702	0.23729	GOBP
GOBP_ACIDIC_AMINO_ACID_TRANSPORT	-1.60506	0.237449	GOBP
GOBP_PROTEIN_AUTOUBIQUITINATION	-1.60395	0.236662	GOBP
KEGG_VASCULAR_SMOOTH_MUSCLE_CONTRACTION	-1.60351	0.143577	KEGG
REACTOME_G_ALPHA_Q_SIGNALLING_EVENTS	-1.51748	0.247894	Reactome
HALLMARK_INTERFERON_GAMMA_RESPONSE	1.39756	0.218876	HM
HALLMARK_ADIPOGENESIS	1.53511	0.197799	HM
WP_COMPLEMENT_SYSTEM_IN_NEURONAL_DEVELOPMENT_AND_PLASTICITY	1.67091	0.16515	WP
HALLMARK_HYPOXIA	1.71105	0.125295	HM
WP_GPCRS_CLASS_A_RHODOPSINLIKE	1.79334	0.157277	WP
HALLMARK_UNFOLDED_PROTEIN_RESPONSE	2.05022	0.0388176	HM
REACTOME_DNA_REPAIR	2.07051	0.0498303	Reactome
GOBP_INFLAMMATORY_RESPONSE	2.10818	0.182609	GOBP
REACTOME_INTERFERON_SIGNALING	2.13856	0.0486434	Reactome
REACTOME_ANTIVIRAL_MECHANISM_BY_IFN_STIMULATED_GENES	2.1434	0.096398	Reactome
GOBP_INNATE_IMMUNE_RESPONSE	2.17514	0.153654	GOBP
GOLDRATH_ANTIGEN_RESPONSE	2.27579	0.1583	CGP
GOBP_DEFENSE_RESPONSE_TO_OTHER_ORGANISM	2.503	0.0203978	GOBP
GOBP_DEFENSE_RESPONSE	2.52287	0.0346035	GOBP
