## Supplemental Table 18 for "Beyond hazard identification: Discovering mechanisms of action from a ToxCast chemical screen in zebrafish"

### Sheet: Pathway List
GeneSets	EdgeR.upperquartile_LRT_RUVr_Purpurin_over_DMSO.rnk NES	EdgeR.upperquartile_LRT_RUVr_Purpurin_over_DMSO.rnk FDR q-value	Database	Manual Categories
HALLMARK_INTERFERON_GAMMA_RESPONSE	1.44903	0.21742	HM	Stress Response
HALLMARK_INTERFERON_ALPHA_RESPONSE	1.49019	0.245993	HM	Stress Response
WP_COMPLEMENT_SYSTEM_IN_NEURONAL_DEVELOPMENT_AND_PLASTICITY	1.51924	0.226827	WP	Stress Response
HALLMARK_P53_PATHWAY	2.10492	0.0265362	HM	Stress Response
REACTOME_NEURONAL_SYSTEM	-2.40043	0.0136398	Reactome	Neuronal Signaling
GOBP_SYNAPTIC_SIGNALING	-2.32945	0.210076	GOBP	Neuronal Signaling
GOBP_REGULATION_OF_SYNAPTIC_PLASTICITY	-2.19264	0.216056	GOBP	Neuronal Signaling
GOBP_REGULATION_OF_POSTSYNAPTIC_MEMBRANE_POTENTIAL	-2.18323	0.177886	GOBP	Neuronal Signaling
GOBP_CHEMICAL_SYNAPTIC_TRANSMISSION_POSTSYNAPTIC	-2.14663	0.190627	GOBP	Neuronal Signaling
GOBP_REGULATION_OF_TRANS_SYNAPTIC_SIGNALING	-2.13514	0.17239	GOBP	Neuronal Signaling
REACTOME_TRANSMISSION_ACROSS_CHEMICAL_SYNAPSES	-2.13099	0.0516477	Reactome	Neuronal Signaling
REACTOME_NEUROTRANSMITTER_RECEPTORS_AND_POSTSYNAPTIC_SIGNAL_TRANSMISSION	-2.0436	0.06406	Reactome	Neuronal Signaling
GOBP_MODULATION_OF_EXCITATORY_POSTSYNAPTIC_POTENTIAL	-1.99021	0.241217	GOBP	Neuronal Signaling
GOBP_CARBOXYLIC_ACID_TRANSPORT	-2.12316	0.161041	GOBP	Cell Structure & Transport
GOBP_TRANSMEMBRANE_TRANSPORT	-2.07323	0.195933	GOBP	Cell Structure & Transport
GOBP_PROTEIN_CONTAINING_COMPLEX_LOCALIZATION	-2.07237	0.175268	GOBP	Cell Structure & Transport
REACTOME_POTASSIUM_CHANNELS	-1.99867	0.0616919	Reactome	Cell Structure & Transport
GOBP_IMPORT_INTO_CELL	-1.97988	0.239847	GOBP	Cell Structure & Transport
GOBP_CELL_CELL_SIGNALING	-2.02713	0.211284	GOBP	Cell Signaling
WP_CALCIUM_REGULATION_IN_CARDIAC_CELLS	-1.9079	0.184814	WP	Cell Signaling
KEGG_GNRH_SIGNALING_PATHWAY	-1.82421	0.209542	KEGG	Cell Signaling
HALLMARK_MITOTIC_SPINDLE	1.57325	0.243585	HM	Cell Division
HALLMARK_ADIPOGENESIS	1.43468	0.185742	HM	Adipogenesis
