## Supplemental Table 19 for "Beyond hazard identification: Discovering mechanisms of action from a ToxCast chemical screen in zebrafish"

### Sheet: 2 dpf assay
Biological Replicate	Treatment	Dead or Abnormal Day 2	Normal Day 2	Percent Dead or Abnornal Day 2	Percent Normal Day 2
1	0.1% DMSO	0	50	0	100
2	0.1% DMSO	0	50	0	100
3	0.1% DMSO	1	49	2	98
1	3uM Pur in Regular 1x E3	50	0	100	0
2	3uM Pur in Regular 1x E3	50	0	100	0
3	3uM Pur in Regular 1x E3	50	0	100	0
1	3uM Pur in 50x Cal 1x E3	18	32	36	64
2	3uM Pur in 50x Cal 1x E3	18	32	36	64
3	3uM Pur in 50x Cal 1x E3	7	43	14	86
1	3uM Pur in 70x Cal 1x E3	11	39	22	78
2	3uM Pur in 70x Cal 1x E3	5	45	10	90
3	3uM Pur in 70x Cal 1x E3	4	46	8	92
1	3uM Pur in 100x Cal 1x E3	3	47	6	94
2	3uM Pur in 100x Cal 1x E3	7	43	14	86
3	3uM Pur in 100x Cal 1x E3	4	46	8	92
1	3uM Pur in 50x Mg 1x E3	50	0	100	0
2	3uM Pur in 50x Mg 1x E3	50	0	100	0
3	3uM Pur in 50x Mg 1x E3	50	0	100	0
1	3uM Pur in 70x Mg 1x E3	50	0	100	0
2	3uM Pur in 70x Mg 1x E3	49	1	98	2
3	3uM Pur in 70x Mg 1x E3	50	0	100	0
1	3uM Pur in 100x Mg 1x E3	50	0	100	0
2	3uM Pur in 100x Mg 1x E3	50	0	100	0
3	3uM Pur in 100x Mg 1x E3	49	1	98	2
	Clutch 1 % Normal	Clutch 2 % Normal	Clutch 3 % Normal
0.1% DMSO	100	100	98
3uM Pur in Regular 1x E3	0	0	0
3uM Pur in 50x Cal 1x E3	64	64	86
3uM Pur in 70x Cal 1x E3	78	90	92
3uM Pur in 100x Cal 1x E3	94	86	92
3uM Pur in 50x Mg 1x E3	0	0	0
3uM Pur in 70x Mg 1x E3	0	2	0
3uM Pur in 100x Mg 1x E3	0	0	2
